# Beyond SOx: Mining Sulfur Bacteria Produce Less Acid due to Unidentified Enzyme Pathways

**DOI:** 10.64898/2025.12.01.691697

**Authors:** Jay Gordon

**Affiliations:** Civil and Mineral Engineering, University of Toronto, Toronto, Ontario, Canada

**Keywords:** SOx_1_, S_4_I_2_, *Halothiobacillus*_3_, *Thiomonas*_4_, *Pandoraea*_5_, sulfur_4_, mine wastewater_5_, acidity_6_

## Abstract

When thiosulfate is abundant, recent research indicates that the complete Sulfur Oxidation (cSOx) pathway is prevalent in oxic wastewater, while the incomplete Sulfur Oxidation and reverse Dissimilarity Sulfur Reduction (iSOx + rDSR) pathway has been found to be active under suboxic conditions, paired with nitrate reduction. However, both the activity of S_4_I (or other enzyme systems) and the suboxic sulfur reactions which occur when the rDSR pathway is not present in an SOB community remain unexplored. During this study, a series of 6 L benchtop microcosms were inoculated with *Halothiobacillus spp.*-dominated (containing cSOx and S_4_I pathways) sulfur oxidizing bacterial (SOB) communities preserved from an active tailing reservoir. The 16 microcosms were provided with high concentrations of the sulfur oxidation intermediate (SOI) compounds thiosulfate or tetrathionate under oxic and suboxic conditions to amplify the acid generating processes. The study identifies *Halothiobacillus*, *Thiomonas,* and *Pandoraea*, as the key SOB genera processing SOI. These microcosms demonstrate that protons yields resulting from thiosulfate oxidation by SOB are less than half of those predicted for thiosulfate oxidation, amongst the lowest reported for this genera. Despite adjustments for ion activity and PO_4_^2-^ buffering, this difference is indicative of mechanisms beyond cSOx. Further, when offered tetrathionate under oxic conditions, undescribed reactions unmatched to known sulfur enzymes were likely employed, since disproportionation is insufficient to explain observations. Meanwhile, suboxic depletion of thiosulfate, without changes in nitrate or nitrite concentrations sufficient to indicate their use as TEA requires further investigation.
