## Supplemental Table 3 for "Beyond SOx: Mining Sulfur Bacteria Produce Less Acid due to Unidentified Enzyme Pathways"

### Sheet: Sheet1
SI Table 3. Complete Geochemical Data				Molar Mass O2	31.998
Treatment	Microcosm	Hours	pH	DO (mg/L)	DO (mM)	NO3- (mM)	St Dev NO3- (mM)	NO2- (mM)	St Dev NO2- (mM)	NH4+ (mM)	St Dev NH4+ (mM)	HS- (mM)	Std Dev HS- (mM)	S0 (mM)	Percent Difference S0 (mM)**	S-S2O32- (mM)	St Dev S-S2O32- (mM)	S-S4O62- (mM)	SO32- (mM)	St Dev SO32- (mM)	SO42- (mM)	St Dev SO42- (mM)	Total S (mM)***	St Dev Total S (mM)****	All S species (mM)	% balance		Data from Exp a,b,c		Ammendments before T0
Abiotic Control (No SOI)	M1	0	7.73	9.03	0.282205							nd	0	0.137072	NA	0	0	-	nd	0	1.53741	0.204194	2.1	nd	1.67448	79.737
		8.5	7.56	-	-							nd	0	nd	NA	0	0	-	nd	0	1.54015	0.228096	-	-	1.54015	-		Exp #	Date	Hours
		24	7.67	-	-							nd	0	nd	NA	0	0	+	nd	0	1.7914	0.256651	-	-	1.7914	-		a	Apr 11 @ 12:00 pm	0
		51	7.73	-	-							nd	0	nd	NA	0	0	-	nd	0	1.70435	0.173795	-	-	1.70435	-		a	Apr 11 @ 8:30 pm	8.5
		74	7	6.35	0.19845							nd	0	nd	NA	0	0	+	nd	0	1.9314	0.0650828	2.1	nd	1.9314	91.9714		a	Apr 12 @ 12:00 pm	24
Abiotic Control + Tetra	M2	0	7.84	8.59	0.268454							nd	0	0.0120334	NA	0	0	+	nd	0	1.10901	0.262329	9.4	nd	1.12104	11.926		a	Apr 14 @ 3:00 pm	51
		8.5	7.56	-	-							nd	0	nd	NA	0	0	+	nd	0	1.56176	0.146962	-	-	1.56176	-		a	Apr 14 @ 2:00 pm	74
		24	7.39	-	-							nd	0	nd	NA	0	0	+	nd	0	1.64796	0.466343	-	-	1.64796	-
		51	7.73	-	-							nd	0	nd	NA	0	0	+	nd	0	1.77271	0.0971316	-	-	1.77271	-		b	June 14 @ 3:00 pm	0
		74	7	7.35	0.229702							nd	0	nd	NA	0	0	+	nd	0	1.73618	0.0842321	9	nd	1.73618	19.2909		b	June 15 @ 1:00 pm	21.5
2 m SOB (No SOI) R1	M3	0	7.68	8.62	0.269392							nd	0	0.00973362	NA	0	0	-	nd	0	1.88206	0.362533	2.2	nd	1.89179	85.9905		b	June 17 @ 3:00 pm	44.5
		8.5	7.57	-	-							nd	0	nd	NA	0	0	-	nd	0	1.57805	0.513591	-	-	1.57805	-		b	June 20 @ 2:00 pm	50.5
		24	7.86	-	-							nd	0	nd	NA	0	0	-	nd	0	1.83846	0.209315	-	-	1.83846	-		b	June 22 @ 3:00 pm	70.5
		51	7.34	-	-							nd	0.00198696	nd	NA	0	0	-	0.0189601	0.00198696	1.88465	0.117742	-	-	1.90361	-
		74	-	1.98	0.0618789							nd	0	nd	NA	0	0	-	0.0175584	0	2.08154	0.0928199	2.3	nd	2.0991	91.2651		c	July 5 @ 2-6 pm	0
2 m SOB (No SOI) R2	M4	0	7.91	9	0.281268							nd	0	nd	NA	0	0	-	nd	0	1.52902	0.109259	2	nd	1.52902	76.451		c	July 6 @ 11-4 pm	24
		8.5	7.94	-	-							nd	0	nd	NA	0	0	-	nd	0	1.87619	0.0875741	-	-	1.87619	-		c	July 8 @ 12-5 pm	74
		24	7.86	-	-							nd	0	nd	NA	0	0	-	nd	0	1.42008	0.367832	-	-	1.42008	-		c	July 11 @ 2-5 pm	144
		51	7.56	-	-							nd	0	nd	NA	0	0	-	nd	0	1.75201	0.217488	-	-	1.75201	-		c	July 13 @ 2-5 pm	192
		74	7	1.37	0.0428152							nd	0	nd	NA	0	0	-	nd	0	1.86448	0.0954294	2	nd	1.86448	93.224
2 m SOB + Tetra R1	M5	0	7.91	8.27	0.258454							nd	0	nd	NA	0	0	+	nd	0	1.33239	0.239467	9.7	nd	1.33239	13.736
		8.5	7.79	-	-							nd	0	nd	NA	0	0	+	nd	0	1.84776	0.154097	-	-	1.84776	-			Not analyzed in these experiments (targeted to low O2 exp)
		24	7.42	-	-							nd	0	nd	NA	0.190302	0.00136239	+	nd	0	1.76396	0.264896	-	-	1.95426	-
		51	6.27	-	-							nd	0.00107712	0.0685033	NA	0.244889	0.00674874	+	0.0189402	0.00107712	2.45151	0.214498	-	-	2.78384	-
		74	3.29	2.49	0.0778174							nd	0	nd	NA	0	0	+	nd	0	3.00013	0.0627295	9.7	nd	3.00013	30.9292
2 m SOB + Tetra R2	M6	0	7.92	8.49	0.265329							nd	0	nd	NA	0	0	+	nd	0	1.96563	0.150368	10	nd	1.96563	19.6563
		8.5	7.8	-	-							nd	0	nd	NA	0	0	+	nd	0	2.59268	1.13888	-	-	2.59268	-
		24	7.58	-	-							nd	0	nd	NA	0.184824	0.00088003	+	nd	0	1.71407	0.301316	-	-	1.8989	-
		51	6.31	-	-							nd	0.000736048	0.0167491	NA	0.234899	0.00531477	+	0.0190035	0.000736048	2.64645	0.211226	-	-	2.9171	-
		74	3.29	2.78	0.0868804							nd	0.000200337	nd	NA	0	0	+	0.018614	0.000200337	3.40541	0.132425	10.1	nd	3.42403	33.9012
10 m SOB (No SOI) R1	M7	0	7.93	7.94	0.248141							nd	0	nd	NA	0	0	-	0	0	1.60727	0.263876	1.73	0.03	1.60727	92.9059
		21.5	7.78	-	-							nd	0	nd	NA	0	0	-	0	0	1.81702	0.256895	-	-	1.81702	-
		44.5	7.61	-	-							nd	0	nd	NA	0	0	-	0	0	1.89276	0.434829	-	-	1.89276	-
		50.5	7.42	-	-							nd	0	nd	NA	0	0	-	0	0	2.03011	0.107344	-	-	2.03011	-
		70.5	-	2.53	0.0790674							nd	0	nd	NA	0	0	-	0	0	1.79299	0.197996	2.35	0.03	1.79299	76.2974
10 m SOB (No SOI) R2	M8	0	7.92	8.24	0.257516							nd	0	nd	NA	0	0	-	0	0	1.69155	0.371209	2.33	0.04	1.69155	72.5987
		21.5	7.81	-	-							nd	0	nd	NA	0	0	-	0	0	1.61314	0.407809	-	-	1.61314	-
		44.5	7.53	-	-							nd	0	nd	NA	0	0	-	0	0	1.9075	0.427616	+	+	1.9075	-
		50.5	7.28	-	-							nd	0	nd	NA	0	0	-	0	0	1.7215	0.35192	-	-	1.7215	-
		70.5	-	1.9	0.0593787							nd	0	nd	NA	0	0	-	0	0	1.55725	0.153369	2.24	0.03	1.55725	69.5199
10 m SOB + Tetra R1	M9	0	7.92	8.09	0.252828							nd	0	nd	NA	0	0	+	0	0	1.75787	0.289774	10.15	0.06	1.75787	17.3189
		21.5	7.21	-	-							nd	0	nd	NA	0.175787	0.01	+	0	0	3.07552	0.377108	-	-	3.25131	-
		44.5	4.83	-	-							nd	0	nd	NA	0.429335	0.02	+	0	0	1.78791	0.226068	-	-	2.21724	-
		50.5	3.97	-	-							nd	0	nd	NA	0.108321	0	+	0	0	2.36662	0.872442	-	-	2.47494	-
		70.5	-	3.29	0.102819							nd	0	nd	NA	0	0	+	0	0	3.02807	0.675578	9.96	0.06	3.02807	30.4023
10 m SOB + Tetra R2	M10	0	-	8.52	0.266267							nd	0	nd	NA	0	0	+	0	0	1.55773	0.0394795	10.2	0.04	1.55773	15.2718
		21.5	6.98	-	-							nd	0	nd	NA	0.178547	0.00736043	+	0	0	1.61773	0.123941	-	-	1.79628	-
		44.5	4.34	-	-							nd	0	nd	NA	0.134601	0.00484667	+	0	0	2.23399	0.450739	-	-	2.36859	-
		50.5	3.74	-	-							nd	0	nd	NA	nd	0	+	0	0	2.69161	0.336718	-	-	2.69161	-
		70.5	-	3.05	0.0953185							nd	0	nd	NA	0	0	+	0	0	2.56342	0.0893772	10.37	0.06	2.56342	24.7195
2 m SOB + Thio R1	M11	0	8.11	8.93	0.27908	6.09081	0.52249	0.0192	0.01	0	0			0.068	193	13.42*	0.0799478	+	0	0	1.56054	0.164963	13.4703	0.153208	1.62854	12.0899
		24	7.7	3.93	0.12282	8.84767	0.391299	0.054	0	0	0	nd	0	0.094	169	13.1972	0.160686	+	0	0	2.51303	0.131525		-	15.8043	-
		74	6.8	0	0	7.55202	0.772841	0.0184	0	0	0	-	-	0.156	151	12.547	0.0565949	+	0	0	2.76285	0.305056		-	15.4659	-
		144	5.17	0	0	7.0685	1.61214	0.0745	0	0	0	nd	0	0.263	16	7.29117	0.208958	+	0	0	4.90475	1.31999		-	12.4589	-
		192	4.98	0	0	7.19195	0.894122	-	-	-	-	-	-	0.019	23	0.886543	0.0205805	+	0	0	6.90872	1.045	14.5091	0.190884	7.81427	53.8575
2 m SOB + Thio R2	M12	0	8.24*	8.94	0.279392	6.63262	1.73674	0.037	0	0	0	nd	0	0.011	180	14.2057	1.50688	+	0	0	1.74274	0.444662	12.9035	0.172995	15.9594	123.683
		24	8.4*	3.36	0.105007	8.28215	0.130386	0.0565	0	0	0	-	-	0.016	13	13.2106	0.0747419	+	0	0	2.36504	0.0238679		-	15.5916	-
		74	7.77*	0	0	7.78157	0.500364	0.0768	0.04	0	0	nd	0	0.251	147	12.8307	0.300712	+	0	0	2.80358	0.238374		-	15.8853	-
		144	6.54*	0	0	6.04	2.04	0.0996	0.02	0	0	-	-	0.191	59	9.16709	0.789264	+	0	0	3.59045	1.41778		-	12.9485	-
		192	6.42*	0	0	7.46299	0.672782	-	-	-	-	-	-	0.242	15	4.23972	0.756492	+	0	0	6.16191	0.568739	14.3445	0.175145	10.6436	74.2003
10 m SOB + Thio R1	M13	0	7.42	8.94	0.279392	6.87312	0.855301	0.1049	0.08	0	0	nd	0	0.053	172	13.5087	0.0363233	+	0	0	1.77615	0.257249	11.6688	0.158975	15.3379	131.443
		24	7.29	4.66	0.145634	8.23567	0.243063	0.0576	0	0	0	-	-	0.129	131	13.2648	0.399489	+	0	0	2.32983	0.0557984		-	15.7236	-
		74	6.88	0	0	8.11662	0.239985	0.057	0.03	0	0	-	-	0.158	81	12.3503	0.217134	+	0	0	3.00489	0.0872533		-	15.5132	-
		144	6.2	0	0	7.56461	0.222354	0.1023	0.09	0	0	-	-	1.5	161	8.38006	0.432623	+	0	0	4.50123	0.196541		-	14.3813	-
		192	6.17	0	0	6.43674	0.90826	-	-	-	-	-	-	0.065	113	1.92954	0.11692	+	0	0	5.72589	0.824208	14.2174	0.163871	7.72043	54.3027
10 m SOB + Thio R2	M14	0	7.81	8.86	0.276892	7.45921	1.13099	0.0576	0	0	0	nd	0	0.057	191	13.4639	0.152498	+	0	0	1.81462	0.166617	12.4145	0.146609	15.3355	123.529
		24	7.61	3.7	0.115632	8.22262	0.5131	0.0617	0	0	0	-	-	0.196	144	13.0657	0.209719	+	0	0	2.37564	0.148323		-	15.6373	-
		74	7.8	0	0	8.05331	0.421894	0.0642	0.02	0	0	-	-	0.195	183	12.3903	0.313499	+	0	0	3.04006	0.139733		-	15.6253	-
		144	5.58	0	0	8.23812	0.118431	0.0911	0.01	0	0	-	-	0.279	30	7.57441	0.261816	+	0	0	5.66758	0.0753583		-	13.521	-
		192	4.9	0	0	8.94205	-	-	-	-	-	nd	0	0.149	150	0.295092	0.0166639	+	0	0	8.89	0.81	14.4975	0.172948	9.33409	64.3841
Abiotic Control + Thio R1	M15	0	7.72	8.91	0.278455	5.76395	1.85873	0.05	0	0	0	-	-	0.033	189	12.4636	0.128658	+	0	0	1.44569	0.501479	11.2067	0.142474	13.9423	124.411
		24	7.82	6.42	0.200638	7.47729	0.232352	0.06	0.01	0	0	-	-	0.009	200	11.6463	0.325566	+	0	0	1.91208	0.0830583		-	13.5674	-
		74	7.8	6.31	0.1972	6.3661	1.12777	0.05	0.02	0	0	-	-	0.116	200	11.5704	0.0879578	+	0	0	1.80848	0.129212		-	13.4949	-
		144	7.56	4.67	0.145947	6.407	0.126395	0.05	0.02	0	0	-	-	0.035	200	11.6599	0.211711	+	0	0	1.64355	0.276166		-	13.3385	-
		192	7.8	0	0	6.52192	1.26273	-	-	-	-	-	-	0.026	34	12.0859	1.01829	+	0	0	1.83253	0.0997196	13.2557	0.182251	13.9444	105.196
Abiotic Control + Thio R2	M16	0	7.68	8.83	0.275955	5.96906	1.51394	0.06	0.0042	0	0	-	-	0.005	127	11.6785	0.052705	+	0	0	1.51355	0.418017	11.1928	0.151244	13.197	117.906
		24	7.75	7.83	0.244703	7.48203	0.297057	0.06	0.0052	0	0	-	-	0.026	124	11.6463	0.325566	+	0	0	1.91208	0.0830583		-	13.5844	-
		74	7.56	8.13	0.254078	6.91199	0.480069	0.05	0.001	0	0	-	-	0.029	200	11.5704	0.0879578	+	0	0	1.80848	0.129212		-	13.4079	-
		144	7.22	3.48	0.108757	6.3496	0.984427	0.05	0.0002	0	0	-	-	0.044	200	11.6599	0.211711	+	0	0	1.64355	0.276166		-	13.3475	-
		192	6.98	0	0	6.99907	0.371913	-	-	-	-	-	-	0.105	200	12.0859	1.01829	+	0	0	1.83253	0.0997196	10.8	0.153112	14.0234	129.846
			Note: 0.00 values used even when value slighly below 0 recorded, (-) indicates no value recorded									HACH method invalid in experiment c due to high cell density
			* data not reported due to probe drift									values below 40 ug/L treated as Nd		A conservative LOD would be 0.02 mM S		A conservative LOD would be 0.04 mM S for thiosulphate		(+) indicates presence of compund / (-) indicates absence			A conservative LOD would be 0.013 mM S for sulphate		LOD of 1 ppm S
																							***Used wavelength 180.731 (radial) for S detection
														Note - very slight traces of elemental S were detected in exp 5, but at very low conc.									****Std Dev calculated from triplicate instrument injections, not separately collected samples
														Values from Exp 5 S0 in the range of 0.0000 - 0.004 mM
														%RSD often > 100% - S0 samples are semi-quantitative in this MS
														**
														Null values were run only on one rep, and not repeated, for exp 1 and exp 2
														For duplicate samples in Exp 4, percent error calculations were used instead of standard deviation, since triplicate were not available
														Triplicates could be run from frozen samples, however, this would take an extra 2-3 weeks

### Sheet: Sheet2
SI Table 3. Complete Geochemical Data				Molar Mass O2	31.998
Treatment	Microcosm	Hours	pH	DO (mg/L)	DO (mM)	NO3- (mM)	St Dev NO3- (mM)	NO2- (mM)	St Dev NO2- (mM)	NH4+ (mM)	St Dev NH4+ (mM)	HS- (mM)	Std Dev HS- (mM)	S0 (mM)	Percent Difference S0 (mM)**	S-S2O32- (mM)	St Dev S-S2O32- (mM)	S-S4O62- (mM)	SO32- (mM)	St Dev SO32- (mM)	SO42- (mM)	St Dev SO42- (mM)	Total S (mM)***	St Dev Total S (mM)****	All S species (mM)	% balance		delta sulfate suboxic	std dev sulfate	Mean delta	Mean delta std dev	delta sulfate oxic	std dev sulfate	Mean delta	Mean delta std dev
Abiotic Control (No SOI)	M1	0	7.73	9.03	0.282205							nd	0	0.137072	NA	0	0	-	nd	0	1.53741	0.204194	2.1	nd	1.67448	79.737
		8.5	7.56	-	-							nd	0	nd	NA	0	0	-	nd	0	1.54015	0.228096	-	-	1.54015	-
		24	7.67	-	-							nd	0	nd	NA	0	0	+	nd	0	1.7914	0.256651	-	-	1.7914	-
		51	7.73	-	-							nd	0	nd	NA	0	0	-	nd	0	1.70435	0.173795	-	-	1.70435	-
		74	7	6.35	0.19845							nd	0	nd	NA	0	0	+	nd	0	1.9314	0.0650828	2.1	nd	1.9314	91.9714
Abiotic Control + Tetra	M2	0	7.84	8.59	0.268454							nd	0	0.0120334	NA	0	0	+	nd	0	1.10901	0.262329	9.4	nd	1.12104	11.926
		8.5	7.56	-	-							nd	0	nd	NA	0	0	+	nd	0	1.56176	0.146962	-	-	1.56176	-
		24	7.39	-	-							nd	0	nd	NA	0	0	+	nd	0	1.64796	0.466343	-	-	1.64796	-
		51	7.73	-	-							nd	0	nd	NA	0	0	+	nd	0	1.77271	0.0971316	-	-	1.77271	-
		74	7	7.35	0.229702							nd	0	nd	NA	0	0	+	nd	0	1.73618	0.0842321	9	nd	1.73618	19.2909
2 m SOB (No SOI) R1	M3	0	7.68	8.62	0.269392							nd	0	0.00973362	NA	0	0	-	nd	0	1.88206	0.362533	2.2	nd	1.89179	85.9905
		8.5	7.57	-	-							nd	0	nd	NA	0	0	-	nd	0	1.57805	0.513591	-	-	1.57805	-
		24	7.86	-	-							nd	0	nd	NA	0	0	-	nd	0	1.83846	0.209315	-	-	1.83846	-
		51	7.34	-	-							nd	0.00198696	nd	NA	0	0	-	0.0189601	0.00198696	1.88465	0.117742	-	-	1.90361	-
		74	-	1.98	0.0618789							nd	0	nd	NA	0	0	-	0.0175584	0	2.08154	0.0928199	2.3	nd	2.0991	91.2651
2 m SOB (No SOI) R2	M4	0	7.91	9	0.281268							nd	0	nd	NA	0	0	-	nd	0	1.52902	0.109259	2	nd	1.52902	76.451
		8.5	7.94	-	-							nd	0	nd	NA	0	0	-	nd	0	1.87619	0.0875741	-	-	1.87619	-
		24	7.86	-	-							nd	0	nd	NA	0	0	-	nd	0	1.42008	0.367832	-	-	1.42008	-
		51	7.56	-	-							nd	0	nd	NA	0	0	-	nd	0	1.75201	0.217488	-	-	1.75201	-
		74	7	1.37	0.0428152							nd	0	nd	NA	0	0	-	nd	0	1.86448	0.0954294	2	nd	1.86448	93.224
2 m SOB + Tetra R1	M5	0	7.91	8.27	0.258454							nd	0	nd	NA	0	0	+	nd	0	1.33239	0.239467	9.7	nd	1.33239	13.736
		8.5	7.79	-	-							nd	0	nd	NA	0	0	+	nd	0	1.84776	0.154097	-	-	1.84776	-
		24	7.42	-	-							nd	0	nd	NA	0.190302	0.00136239	+	nd	0	1.76396	0.264896	-	-	1.95426	-
		51	6.27	-	-							nd	0.00107712	0.0685033	NA	0.244889	0.00674874	+	0.0189402	0.00107712	2.45151	0.214498	-	-	2.78384	-
		74	3.29	2.49	0.0778174							nd	0	nd	NA	0	0	+	nd	0	3.00013	0.0627295	9.7	nd	3.00013	30.9292
2 m SOB + Tetra R2	M6	0	7.92	8.49	0.265329							nd	0	nd	NA	0	0	+	nd	0	1.96563	0.150368	10	nd	1.96563	19.6563
		8.5	7.8	-	-							nd	0	nd	NA	0	0	+	nd	0	2.59268	1.13888	-	-	2.59268	-
		24	7.58	-	-							nd	0	nd	NA	0.184824	0.00088003	+	nd	0	1.71407	0.301316	-	-	1.8989	-
		51	6.31	-	-							nd	0.000736048	0.0167491	NA	0.234899	0.00531477	+	0.0190035	0.000736048	2.64645	0.211226	-	-	2.9171	-
		74	3.29	2.78	0.0868804							nd	0.000200337	nd	NA	0	0	+	0.018614	0.000200337	3.40541	0.132425	10.1	nd	3.42403	33.9012
10 m SOB (No SOI) R1	M7	0	7.93	7.94	0.248141							nd	0	nd	NA	0	0	-	0	0	1.60727	0.263876	1.73	0.03	1.60727	92.9059
		21.5	7.78	-	-							nd	0	nd	NA	0	0	-	0	0	1.81702	0.256895	-	-	1.81702	-
		44.5	7.61	-	-							nd	0	nd	NA	0	0	-	0	0	1.89276	0.434829	-	-	1.89276	-
		50.5	7.42	-	-							nd	0	nd	NA	0	0	-	0	0	2.03011	0.107344	-	-	2.03011	-
		70.5	-	2.53	0.0790674							nd	0	nd	NA	0	0	-	0	0	1.79299	0.197996	2.35	0.03	1.79299	76.2974
10 m SOB (No SOI) R2	M8	0	7.92	8.24	0.257516							nd	0	nd	NA	0	0	-	0	0	1.69155	0.371209	2.33	0.04	1.69155	72.5987
		21.5	7.81	-	-							nd	0	nd	NA	0	0	-	0	0	1.61314	0.407809	-	-	1.61314	-
		44.5	7.53	-	-							nd	0	nd	NA	0	0	-	0	0	1.9075	0.427616	+	+	1.9075	-
		50.5	7.28	-	-							nd	0	nd	NA	0	0	-	0	0	1.7215	0.35192	-	-	1.7215	-
		70.5	-	1.9	0.0593787							nd	0	nd	NA	0	0	-	0	0	1.55725	0.153369	2.24	0.03	1.55725	69.5199
10 m SOB + Tetra R1	M9	0	7.92	8.09	0.252828							nd	0	nd	NA	0	0	+	0	0	1.75787	0.289774	10.15	0.06	1.75787	17.3189
		21.5	7.21	-	-							nd	0	nd	NA	0.175787	0.01	+	0	0	3.07552	0.377108	-	-	3.25131	-
		44.5	4.83	-	-							nd	0	nd	NA	0.429335	0.02	+	0	0	1.78791	0.226068	-	-	2.21724	-
		50.5	3.97	-	-							nd	0	nd	NA	0.108321	0	+	0	0	2.36662	0.872442	-	-	2.47494	-
		70.5	-	3.29	0.102819							nd	0	nd	NA	0	0	+	0	0	3.02807	0.675578	9.96	0.06	3.02807	30.4023
10 m SOB + Tetra R2	M10	0	-	8.52	0.266267							nd	0	nd	NA	0	0	+	0	0	1.55773	0.0394795	10.2	0.04	1.55773	15.2718
		21.5	6.98	-	-							nd	0	nd	NA	0.178547	0.00736043	+	0	0	1.61773	0.123941	-	-	1.79628	-
		44.5	4.34	-	-							nd	0	nd	NA	0.134601	0.00484667	+	0	0	2.23399	0.450739	-	-	2.36859	-
		50.5	3.74	-	-							nd	0	nd	NA	nd	0	+	0	0	2.69161	0.336718	-	-	2.69161	-
		70.5	-	3.05	0.0953185							nd	0	nd	NA	0	0	+	0	0	2.56342	0.0893772	10.37	0.06	2.56342	24.7195
2 m SOB + Thio R1	M11	0	8.11	8.93	0.27908	6.09081	0.52249	0.0192	0.01	0	0			0.068	193	13.42	0.0799478	+	0	0	1.56054	0.164963	13.4703	0.153208	15.0485	111.716	2 m SOB + Thio R1
		24	7.7	3.93	0.12282	8.84767	0.391299	0.054	0	0	0	nd	0	0.094	169	13.1972	0.160686	+	0	0	2.51303	0.131525		-	15.8043	-						0.95249	0.296488
		74	6.8	0	0	7.55202	0.772841	0.0184	0	0	0	-	-	0.156	151	12.547	0.0565949	+	0	0	2.76285	0.305056		-	15.4659	-
		144	5.17	0	0	7.0685	1.61214	0.0745	0	0	0	nd	0	0.263	16	7.29117	0.208958	+	0	0	4.90475	1.31999		-	12.4589	-
		192	4.98	0	0	7.19195	0.894122	-	-	-	-	-	-	0.019	23	0.886543	0.0205805	+	0	0	6.90872	1.045	14.5091	0.190884	7.81427	53.8575		4.14587	0.739948
2 m SOB + Thio R2	M12	0	8.24*	8.94	0.279392	6.63262	1.73674	0.037	0	0	0	nd	0	0.011	180	14.2057	1.50688	+	0	0	1.74274	0.444662	12.9035	0.172995	15.9594	123.683	2 m SOB + Thio R2
		24	8.4*	3.36	0.105007	8.28215	0.130386	0.0565	0	0	0	-	-	0.016	13	13.2106	0.0747419	+	0	0	2.36504	0.0238679		-	15.5916	-						0.622303	0.46853	0.787396	0.382509
		74	7.77*	0	0	7.78157	0.500364	0.0768	0.04	0	0	nd	0	0.251	147	12.8307	0.300712	+	0	0	2.80358	0.238374		-	15.8853	-
		144	6.54*	0	0	6.04	2.04	0.0996	0.02	0	0	-	-	0.191	59	9.16709	0.789264	+	0	0	3.59045	1.41778		-	12.9485	-
		192	6.42*	0	0	7.46299	0.672782	-	-	-	-	-	-	0.242	15	4.23972	0.756492	+	0	0	6.16191	0.568739	14.3445	0.175145	10.6436	74.2003		3.35833	0.330365	3.7521	0.535156
10 m SOB + Thio R1	M13	0	7.42	8.94	0.279392	6.87312	0.855301	0.1049	0.08	0	0	nd	0	0.053	172	13.5087	0.0363233	+	0	0	1.77615	0.257249	11.6688	0.158975	15.3379	131.443	10 m SOB + Thio R1
		24	7.29	4.66	0.145634	8.23567	0.243063	0.0576	0	0	0	-	-	0.129	131	13.2648	0.399489	+	0	0	2.32983	0.0557984		-	15.7236	-						0.553681	0.313048
		74	6.88	0	0	8.11662	0.239985	0.057	0.03	0	0	-	-	0.158	81	12.3503	0.217134	+	0	0	3.00489	0.0872533		-	15.5132	-
		144	6.2	0	0	7.56461	0.222354	0.1023	0.09	0	0	-	-	1.5	161	8.38006	0.432623	+	0	0	4.50123	0.196541		-	14.3813	-
		192	6.17	0	0	6.43674	0.90826	-	-	-	-	-	-	0.065	113	1.92954	0.11692	+	0	0	5.72589	0.824208	14.2174	0.163871	7.72043	54.3027		2.721	0.736955
10 m SOB + Thio R2	M14	0	7.81	8.86	0.276892	7.45921	1.13099	0.0576	0	0	0	nd	0	0.057	191	13.4639	0.152498	+	0	0	1.81462	0.166617	12.4145	0.146609	15.3355	123.529	10 m SOB + Thio R2
		24	7.61	3.7	0.115632	8.22262	0.5131	0.0617	0	0	0	-	-	0.196	144	13.0657	0.209719	+	0	0	2.37564	0.148323		-	15.6373	-						0.561025	0.31494	0.557353	0.313994
		74	7.8	0	0	8.05331	0.421894	0.0642	0.02	0	0	-	-	0.195	183	12.3903	0.313499	+	0	0	3.04006	0.139733		-	15.6253	-
		144	5.58	0	0	8.23812	0.118431	0.0911	0.01	0	0	-	-	0.279	30	7.57441	0.261816	+	0	0	5.66758	0.0753583		-	13.521	-
		192	4.9	0	0	8.94205	-	-	-	-	-	nd	0	0.149	150	0.295092	0.0166639	+	0	0	8.89	0.81	14.4975	0.172948	9.33409	64.3841		5.84994	0.670267	4.28547	0.703611
Abiotic Control + Thio R1	M15	0	7.72	8.91	0.278455	5.76395	1.85873	0.05	0	0	0	-	-	0.033	189	12.4636	0.128658	+	0	0	1.44569	0.501479	11.2067	0.142474	13.9423	124.411
		24	7.82	6.42	0.200638	7.47729	0.232352	0.06	0.01	0	0	-	-	0.009	200	11.6463	0.325566	+	0	0	1.91208	0.0830583		-	13.5674	-						0.466389	0.584537
		74	7.8	6.31	0.1972	6.3661	1.12777	0.05	0.02	0	0	-	-	0.116	200	11.5704	0.0879578	+	0	0	1.80848	0.129212		-	13.4949	-
		144	7.56	4.67	0.145947	6.407	0.126395	0.05	0.02	0	0	-	-	0.035	200	11.6599	0.211711	+	0	0	1.64355	0.276166		-	13.3385	-
		192	7.8	0	0	6.52192	1.26273	-	-	-	-	-	-	0.026	34	12.0859	1.01829	+	0	0	1.83253	0.0997196	13.2557	0.182251	13.9444	105.196
Abiotic Control + Thio R2	M16	0	7.68	8.83	0.275955	5.96906	1.51394	0.06	0.0042	0	0	-	-	0.005	127	11.6785	0.052705	+	0	0	1.51355	0.418017	11.1928	0.151244	13.197	117.906
		24	7.75	7.83	0.244703	7.48203	0.297057	0.06	0.0052	0	0	-	-	0.026	124	11.6463	0.325566	+	0	0	1.91208	0.0830583		-	13.5844	-						0.398533	0.501075
		74	7.56	8.13	0.254078	6.91199	0.480069	0.05	0.001	0	0	-	-	0.029	200	11.5704	0.0879578	+	0	0	1.80848	0.129212		-	13.4079	-
		144	7.22	3.48	0.108757	6.3496	0.984427	0.05	0.0002	0	0	-	-	0.044	200	11.6599	0.211711	+	0	0	1.64355	0.276166		-	13.3475	-
		192	6.98	0	0	6.99907	0.371913	-	-	-	-	-	-	0.105	200	12.0859	1.01829	+	0	0	1.83253	0.0997196	10.8	0.153112	14.0234	129.846
			Note: 0.00 values used even when value slighly below 0 recorded, (-) indicates no value recorded									HACH method invalid in experiment c due to high cell density
			* data not reported due to probe drift									values below 40 ug/L treated as Nd		A conservative LOD would be 0.02 mM S		A conservative LOD would be 0.04 mM S for thiosulphate		(+) indicates presence of compund / (-) indicates absence			A conservative LOD would be 0.013 mM S for sulphate		LOD of 1 ppm S
																							***Used wavelength 180.731 (radial) for S detection
														Note - very slight traces of elemental S were detected in exp 5, but at very low conc.									****Std Dev calculated from triplicate instrument injections, not separately collected samples
														Values from Exp 5 S0 in the range of 0.0000 - 0.004 mM
														%RSD often > 100% - S0 samples are semi-quantitative in this MS
														**
														Null values were run only on one rep, and not repeated, for exp 1 and exp 2
														For duplicate samples in Exp 4, percent error calculations were used instead of standard deviation, since triplicate were not available
														Triplicates could be run from frozen samples, however, this would take an extra 2-3 weeks
